# Organism-wide cellular dynamics and epigenomic remodeling in mammalian aging

**DOI:** 10.1101/2025.05.12.653376

**Authors:** Ziyu Lu, Zehao Zhang, Zihan Xu, Abdulraouf Abdulraouf, Wei Zhou, Junyue Cao

**Author notes:** Correspondence (W.Z.), (J.C.). Senior author (Wei Zhou, Junyue Cao).

## Abstract

To investigate organism-wide cellular alterations and epigenomic dynamics during aging, we constructed a single-cell chromatin accessibility atlas spanning 21 mouse tissues across three age groups and both sexes. We found that around one quarter of 536 organ-specific cell types and 1,828 finer-grained subtypes exhibited significant age-related population shifts. Cellular states from broadly distributed lineages displayed synchronized dynamics with age, indicating systemic signals that coordinate these changes. Molecular analyses identified both intrinsic regulators (chromatin peaks, transcription factor activity) and extrinsic factors (cytokine programs) underlying these shifts. Moreover, ∼40% of aging-associated population dynamics were sex-dependent, with tens of thousands of peaks altered exclusively in one sex. Together, these findings present a comprehensive framework for how aging reshapes the chromatin landscape and cellular composition across diverse tissues.
