## Supplementary material for "Organism-wide cellular dynamics and epigenomic remodeling in mammalian aging": Table S1

### Sheet: S1
Table S1. Metadata for animals included in this study.
Mouse ID	Sample name	Aged group	Sex	Date of birth	Date of death	Age (Days)
1	Young_Male_1	Young	Male	2023-08-08	2023-09-16	39
2	Young_Male_2	Young	Male	2023-08-08	2023-09-16	39
3	Young_Male_3	Young	Male	2023-08-08	2023-09-17	40
4	Young_Male_4	Young	Male	2023-08-08	2023-09-17	40
5	Young_Male_5	Young	Male	2023-08-08	2023-09-16	39
6	Young_Female_1	Young	Female	2023-08-08	2023-09-16	39
7	Young_Female_2	Young	Female	2023-08-08	2023-09-16	39
8	Young_Female_3	Young	Female	2023-08-08	2023-09-17	40
9	Young_Female_4	Young	Female	2023-08-08	2023-09-17	40
10	Young_Female_5	Young	Female	2023-08-08	2023-09-17	40
11	Adult_Male_1	Adult	Male	2023-04-01	2023-08-30	151
12	Adult_Male_2	Adult	Male	2023-04-01	2023-08-30	151
13	Adult_Male_3	Adult	Male	2023-04-01	2023-09-01	153
14	Adult_Male_4	Adult	Male	2023-04-01	2023-09-01	153
15	Adult_Male_5	Adult	Male	2023-04-01	2023-09-03	155
16	Adult_Female_1	Adult	Female	2023-04-01	2023-08-31	152
17	Adult_Female_2	Adult	Female	2023-04-01	2023-08-31	152
18	Adult_Female_3	Adult	Female	2023-04-01	2023-09-02	154
19	Adult_Female_4	Adult	Female	2023-04-01	2023-09-02	154
20	Adult_Female_5	Adult	Female	2023-04-01	2023-09-03	155
21	Aged_Male_1	Aged	Male	2022-01-01	2023-09-22	629
22	Aged_Male_2	Aged	Male	2022-01-01	2023-09-22	629
23	Aged_Male_3	Aged	Male	2022-01-01	2023-09-23	630
24	Aged_Male_4	Aged	Male	2022-01-01	2023-09-23	630
25	Aged_Male_5	Aged	Male	2022-01-01	2023-09-26	633
26	Aged_Male_6	Aged	Male	2022-01-01	2023-09-26	633
27	Aged_Female_1	Aged	Female	2022-01-01	2023-09-22	629
28	Aged_Female_2	Aged	Female	2022-01-01	2023-09-22	629
29	Aged_Female_3	Aged	Female	2022-01-01	2023-09-23	630
30	Aged_Female_4	Aged	Female	2022-01-01	2023-09-23	630
31	Aged_Female_5	Aged	Female	2022-01-01	2023-09-25	632
32	Aged_Female_6	Aged	Female	2022-01-01	2023-09-25	632
