## Supplementary material for "Organism-wide cellular dynamics and epigenomic remodeling in mammalian aging": Table S6

### Sheet: Sheet1
CellType	Tissue	Cluster	direction	r_squared	numb_cells	qval_age	qval_interaction	pearson_cor
Vascular endothelial cells	BAT	1	up	0.521768	482	0.00875156	0.150868	0.686405
Vascular endothelial cells	Esophagus	1	no sig	0.617651	352	0.622171	0.118109	-0.175918
Vascular endothelial cells	Eye	1	no sig	0.0675803	127	0.664815	0.681328	0.217571
Vascular endothelial cells	Heart	1	up	0.513565	29911	9.32937e-05	0.173004	0.660989
Vascular endothelial cells	Muscle(gastrocnemius)	1	interaction	0.617611	723	0.532217	0.0385846	0.458334
Vascular endothelial cells	Muscle(quadriceps)	1	interaction	0.59934	6916	8.57651e-05	0.00157237	-0.511033
Vascular endothelial cells	Stomach	1	interaction	0.456539	132	0.08047	0.00252167	0.0623782
Vascular endothelial cells	gWAT	1	no sig	0.0314305	164	0.424888	0.712434	-0.126747
Vascular endothelial cells	mWAT	1	no sig	0.0559736	194	0.360888	0.679303	0.16008
Vascular endothelial cells	Liver	10	interaction	0.664994	2510	1.05972e-05	0.0270914	0.741006
Vascular endothelial cells	Spleen	11	no sig	0.329628	2904	0.690989	0.00958222	0.265105
Vascular endothelial cells	Kidney	12	no sig	0.0982918	4016	0.745585	0.258105	0.219874
Vascular endothelial cells	Kidney	13	no sig	0.363075	42454	0.111448	0.00207829	-0.0479112
Vascular endothelial cells	Kidney	14	interaction	0.454625	17764	0.000192186	0.0262884	-0.553203
Vascular endothelial cells	Kidney	15	no sig	0.154205	3531	0.111448	0.11016	-0.194121
Vascular endothelial cells	BoneMarrow	16	no sig	0.121336	3995	0.57992	0.209987	0.267464
Vascular endothelial cells	BAT	2	no sig	0.31738	14358	0.00791311	0.087284	0.432313
Vascular endothelial cells	Colon	2	no sig	0.0238031	54	0.764495	0.613523	0.100594
Vascular endothelial cells	Heart	2	no sig	0.203047	192	0.0233859	0.300564	0.410912
Vascular endothelial cells	Muscle(quadriceps)	2	no sig	0.141603	320	0.110049	0.118438	-0.182393
Vascular endothelial cells	Ovary	2	no sig	0.384608	61	0.031449		-0.620167
Vascular endothelial cells	Pancreas	2	no sig	0.224548	81	0.116135	0.969026	0.473805
Vascular endothelial cells	Stomach	2	no sig	0.00973889	76	0.659157	0.902337	0.0700201
Vascular endothelial cells	gWAT	2	no sig	0.0794201	11967	0.304155	0.461301	-0.134061
Vascular endothelial cells	iWAT	2	no sig	0.178673	2009	0.133491	0.364832	0.349691
Vascular endothelial cells	mWAT	2	no sig	0.336886	2224	0.0175117	0.679303	0.569947
Vascular endothelial cells	BAT	3	interaction	0.568472	2448	9.83177e-05	0.0149118	0.605109
Vascular endothelial cells	Cecum	3	no sig	0.349442	406	0.0119751	0.0512466	0.376319
Vascular endothelial cells	Colon	3	no sig	0.0833007	1424	0.960814	0.515582	0.15568
Vascular endothelial cells	Esophagus	3	no sig	0.393731	205	0.69158	0.30406	-0.441017
Vascular endothelial cells	Eye	3	no sig	0.0878511	472	0.664815	0.681328	-0.242987
Vascular endothelial cells	Heart	3	no sig	0.274107	4766	0.0101585	0.300564	0.486785
Vascular endothelial cells	Intestine	3	no sig	0.271317	1891	0.0191227	0.966033	-0.516951
Vascular endothelial cells	Kidney	3	no sig	0.0255692	748	0.660939	0.454992	-0.0793719
Vascular endothelial cells	Liver	3	no sig	0.0518348	87	0.634155	0.819249	-0.200071
Vascular endothelial cells	Muscle(gastrocnemius)	3	no sig	0.0598489	91	0.532217	0.764045	-0.220254
Vascular endothelial cells	Muscle(quadriceps)	3	no sig	0.227893	1017	0.0424874	0.0647181	-0.258111
Vascular endothelial cells	Ovary	3	down	0.601195	257	0.00456868		-0.775368
Vascular endothelial cells	Pancreas	3	no sig	0.157458	703	0.26433	0.125486	0.0499299
Vascular endothelial cells	Skin	3	no sig	0.235295	463	0.133926	0.286712	-0.355427
Vascular endothelial cells	Stomach	3	no sig	0.0202713	1164	0.659157	0.819043	0.0519837
Vascular endothelial cells	gWAT	3	no sig	0.318925	980	0.0153942	0.461301	-0.527721
Vascular endothelial cells	iWAT	3	no sig	0.14637	116	0.163607	0.850687	0.380649
Vascular endothelial cells	mWAT	3	no sig	0.33704	208	0.0175117	0.679303	0.547841
Vascular endothelial cells	Cecum	4	no sig	0.21191	876	0.597556	0.296881	-0.381535
Vascular endothelial cells	Colon	4	no sig	0.0177259	4211	0.764495	0.613523	-0.0736976
Vascular endothelial cells	Eye	4	no sig	0.100214	134	0.664815	0.681328	0.183425
Vascular endothelial cells	Intestine	4	no sig	0.32781	4526	0.0114646	0.966033	-0.572509
Vascular endothelial cells	Pancreas	4	interaction	0.491382	3074	0.00092103	0.0181767	0.496986
Vascular endothelial cells	Stomach	4	no sig	0.055089	7137	0.535037	0.644983	0.094321
Vascular endothelial cells	gWAT	4	no sig	0.332355	83	0.14821	0.019953	0.0123007
Vascular endothelial cells	mWAT	4	no sig	0.0749709	136	0.346334	0.679303	0.237787
Vascular endothelial cells	Cecum	5	no sig	0.0317945	379	0.933858	0.475249	-0.0861753
Vascular endothelial cells	Colon	5	no sig	0.297075	1950	0.764495	0.452239	-0.453361
Vascular endothelial cells	Esophagus	5	no sig	0.613926	642	0.503255	0.30406	-0.716034
Vascular endothelial cells	Eye	5	no sig	0.0804252	362	0.664815	0.681328	-0.266427
Vascular endothelial cells	Heart	5	no sig	0.114148	56	0.190599	0.173004	0.077483
Vascular endothelial cells	Intestine	5	no sig	0.218671	1884	0.0191227	0.966033	-0.463435
Vascular endothelial cells	Kidney	5	no sig	0.0876848	262	0.685356	0.173766	0.0708686
Vascular endothelial cells	Liver	5	no sig	0.147259	251	0.210197	0.870055	-0.38229
Vascular endothelial cells	Lung	5	no sig	0.00122237	138	0.985683	0.888991	0.0165222
Vascular endothelial cells	Muscle(quadriceps)	5	down	0.435876	142	0.00122669	0.0647181	-0.558997
Vascular endothelial cells	Ovary	5	down	0.759988	1742	0.000657842		-0.871773
Vascular endothelial cells	Pancreas	5	no sig	0.0617002	632	0.26433	0.530163	-0.168479
Vascular endothelial cells	Skin	5	no sig	0.35887	1301	0.106172	0.286712	-0.444038
Vascular endothelial cells	Stomach	5	no sig	0.248998	2627	0.474475	0.644983	-0.44125
Vascular endothelial cells	gWAT	5	down	0.434599	1951	0.0120549	0.791697	-0.657778
Vascular endothelial cells	iWAT	5	no sig	0.151949	162	0.163607	0.237336	-0.120033
Vascular endothelial cells	mWAT	5	no sig	0.0397814	381	0.597849	0.750028	-0.187127
Vascular endothelial cells	Lung	6	interaction	0.535603	64394	0.277476	0.0160673	-0.567753
Vascular endothelial cells	Lung	7	down	0.715422	12522	6.90343e-05	0.559881	-0.839169
Vascular endothelial cells	Eye	8	no sig	0.2072	5443	0.664815	0.681328	-0.407344
Vascular endothelial cells	Liver	9	interaction	0.523251	28158	0.000256868	0.00760184	0.48718
Vascular endothelial cells	Stomach	9	no sig	0.137785	52	0.432742	0.985033	-0.371175
Smooth muscle cells	Ovary	1	no sig	0.169474	15291	0.183634		-0.411672
Smooth muscle cells	gWAT	1	no sig	0.200477	6406	0.433979	0.107695	-0.0339654
Smooth muscle cells	Cecum	10	no sig	0.480509	2590	0.0943986	0.541639	0.634434
Smooth muscle cells	Colon	10	no sig	0.32254	3202	0.0533707	0.915685	0.553896
Smooth muscle cells	Intestine	10	no sig	0.107654	84	0.108302	0.819357	-0.258826
Smooth muscle cells	Intestine	11	no sig	0.318274	715	0.0210138	0.819357	-0.557237
Smooth muscle cells	Cecum	12	no sig	0.0354045	599	0.717751	0.99979	0.188161
Smooth muscle cells	Colon	12	no sig	0.341474	2549	0.046904	0.915685	0.57379
Smooth muscle cells	Stomach	12	no sig	0.359243	740	0.0744808	0.782759	-0.59738
Smooth muscle cells	Intestine	13	no sig	0.209355	2294	0.0536272	0.874038	-0.45679
Smooth muscle cells	Intestine	14	no sig	0.223338	752	0.0443252	0.819357	-0.468241
Smooth muscle cells	mWAT	14	no sig	0.0332219	361	0.419844	0.882187	-0.17093
Smooth muscle cells	Cecum	15	no sig	0.135412	883	0.29888	0.99979	-0.367978
Smooth muscle cells	Colon	15	down	0.406988	1295	0.026832	0.915685	-0.63542
Smooth muscle cells	Intestine	16	no sig	0.0671193	1113	0.219795	0.819357	-0.174965
Smooth muscle cells	mWAT	16	no sig	0.176571	1073	0.196165	0.882187	-0.419152
Smooth muscle cells	Esophagus	17	no sig	0.671388	422	0.0993254	0.786456	-0.816099
Smooth muscle cells	Intestine	17	no sig	0.139862	66	0.0784639	0.819357	-0.35084
Smooth muscle cells	Stomach	17	no sig	0.0471262	5391	0.763258	0.782759	-0.05479
Smooth muscle cells	Cecum	18	no sig	0.0123929	1332	0.740165	0.99979	-0.0997378
Smooth muscle cells	Colon	18	no sig	0.269271	1185	0.042664	0.915685	-0.513702
Smooth muscle cells	Cecum	19	no sig	0.000233481	2150	0.949347	0.99979	-0.00808279
Smooth muscle cells	Colon	19	no sig	0.359306	2891	0.026832	0.915685	-0.599129
Smooth muscle cells	Ovary	2	down	0.614689	784	0.00508462		-0.784021
Smooth muscle cells	gWAT	2	no sig	0.172796	878	0.832692	0.107695	-0.200538
Smooth muscle cells	Intestine	20	no sig	0.00444841	1154	0.898648	0.819357	0.0150072
Smooth muscle cells	mWAT	20	no sig	0.120126	1295	0.196165	0.882187	-0.337792
Smooth muscle cells	Intestine	21	no sig	0.235653	484	0.0443252	0.819357	-0.480063
Smooth muscle cells	Heart	3	no sig	0.155651	278	0.206062	0.467307	-0.371454
Smooth muscle cells	Lung	3	down	0.565622	2463	0.00149449	0.567366	-0.747421
Smooth muscle cells	gWAT	3	no sig	0.0879877	86	0.433979	0.225604	-0.142469
Smooth muscle cells	BAT	4	no sig	0.131934	411	0.374236	0.0892463	-0.0263636
Smooth muscle cells	Intestine	4	no sig	0.0289604	314	0.457978	0.819357	-0.0872646
Smooth muscle cells	Lung	4	no sig	0.129665	51	0.387299	0.185005	-0.0298959
Smooth muscle cells	Muscle(gastrocnemius)	4	no sig	0.214935	220	0.203142	0.211268	-0.183681
Smooth muscle cells	Muscle(quadriceps)	4	no sig	0.0871789	1701	0.192678	0.271843	-0.178392
Smooth muscle cells	gWAT	4	no sig	0.181529	1449	0.832692	0.107695	0.169782
Smooth muscle cells	Cecum	5	up	0.434173	731	0.0230917	0.99979	0.658753
Smooth muscle cells	iWAT	5	no sig	0.389069	1045	0.0222747	0.424942	0.608117
Smooth muscle cells	Esophagus	6	no sig	0.280191	1678	0.23178	0.786456	-0.502324
Smooth muscle cells	Stomach	6	no sig	0.00775947	107	0.763258	0.782759	0.0215268
Smooth muscle cells	Stomach	7	no sig	0.222867	2053	0.0853227	0.782759	-0.46153
Smooth muscle cells	Stomach	8	no sig	0.210998	2100	0.193793	0.782759	-0.450023
Smooth muscle cells	Colon	9	no sig	0.0778439	3484	0.23459	0.915685	0.273398
Fibroblasts	Eye	1	no sig	0.171834	188	0.348566	0.958038	-0.406271
Fibroblasts	Heart	1	no sig	0.00226938	23951	0.873526	0.811324	-0.0061343
Fibroblasts	Stomach	1	no sig	0.0137566	76	0.768292	0.689118	0.00253705
Fibroblasts	Stomach	10	no sig	0.357396	69	0.315772	0.407562	0.504227
Fibroblasts	mWAT	10	no sig	0.180631	2304	0.111859	0.185195	0.206768
Fibroblasts	Eye	11	no sig	0.00896645	53	0.957464	0.958038	-0.0625527
Fibroblasts	Skin	11	no sig	0.487654	14581	0.0891015	0.9032	-0.697684
Fibroblasts	BoneMarrow	12	no sig	0.216627	5879	0.0111189	0.40907	0.444603
Fibroblasts	BoneMarrow	13	up	0.434063	1456	0.00925579	0.40907	0.634905
Fibroblasts	Intestine	14	no sig	0.0112251	9330	0.963839	0.989435	0.0266462
Fibroblasts	Intestine	15	no sig	0.00211814	5104	0.963839	0.989435	0.0182004
Fibroblasts	Lung	16	no sig	0.133047	17310	0.202183	0.767884	-0.359661
Fibroblasts	Cecum	17	no sig	0.0792883	1330	0.300315	0.912336	0.198623
Fibroblasts	Colon	17	no sig	0.0615473	3627	0.417878	0.345226	-0.0854117
Fibroblasts	Esophagus	17	up	0.721773	3960	0.0492788	0.0931827	0.529562
Fibroblasts	Eye	17	no sig	0.0447784	253	0.608736	0.958038	-0.210008
Fibroblasts	Intestine	17	no sig	0.109172	203	0.234266	0.989435	-0.287861
Fibroblasts	Lung	17	no sig	0.285833	104	0.0685888	0.767884	-0.529516
Fibroblasts	Ovary	17	no sig	0.250949	115	0.129491		-0.500948
Fibroblasts	Pancreas	17	no sig	0.0703741	131	0.924131	0.490819	-0.167269
Fibroblasts	Stomach	17	no sig	0.226258	5339	0.584496	0.407562	-0.370985
Fibroblasts	mWAT	17	up	0.407162	170	0.00303886	0.217813	0.580792
Fibroblasts	Cecum	18	interaction	0.516072	161	0.000357004	0.0361995	0.54881
Fibroblasts	Colon	18	no sig	0.227289	593	0.0849257	0.345226	0.284765
Fibroblasts	Esophagus	18	interaction	0.894039	722	0.00697479	0.0377748	0.705792
Fibroblasts	Eye	18	no sig	0.0696065	1404	0.704437	0.958038	-0.231579
Fibroblasts	Intestine	18	no sig	0.0653908	272	0.592401	0.989435	0.25366
Fibroblasts	Kidney	18	no sig	0.153131	64	0.048485	0.531988	-0.37075
Fibroblasts	Lung	18	no sig	0.0230225	1465	0.972633	0.767884	0.0924404
Fibroblasts	Ovary	18	no sig	0.0359617	352	0.554983		-0.189636
Fibroblasts	Pancreas	18	no sig	0.394826	7869	0.0514228	0.490819	0.616971
Fibroblasts	Stomach	18	up	0.467499	934	0.00188312	0.407562	0.635187
Fibroblasts	Thymus	18	no sig	0.28532	170	0.00550849	0.655984	0.510807
Fibroblasts	mWAT	18	up	0.653369	4013	1.96041e-05	0.091297	0.738397
Fibroblasts	Cecum	19	up	0.682964	1353	0.000106076	0.989487	0.826415
Fibroblasts	Colon	19	no sig	0.0747252	3293	0.971359	0.345226	0.149308
Fibroblasts	Esophagus	19	no sig	0.204414	64	0.8493	0.541938	-0.298567
Fibroblasts	Intestine	19	no sig	0.265796	1648	0.0685098	0.989435	-0.510683
Fibroblasts	Stomach	19	no sig	0.106732	3158	0.315772	0.98548	-0.326676
Fibroblasts	mWAT	19	no sig	0.0470128	1011	0.419303	0.982375	-0.216772
Fibroblasts	Spleen	2	no sig	0.0477413	2776	0.536323	0.953229	-0.218132
Fibroblasts	Intestine	20	no sig	0.254938	1475	0.0714484	0.989435	-0.50491
Fibroblasts	Cecum	21	no sig	0.098955	4456	0.300315	0.989487	0.308008
Fibroblasts	Colon	21	up	0.401126	11805	0.0103532	0.345226	0.602807
Fibroblasts	Intestine	21	no sig	0.00360066	61	0.963839	0.989435	0.0592409
Fibroblasts	Stomach	21	no sig	0.0891732	85	0.584496	0.689118	0.263392
Fibroblasts	Colon	22	no sig	0.199619	58	0.257701	0.508067	0.427011
Fibroblasts	Esophagus	22	no sig	0.164036	307	0.766908	0.541938	0.022927
Fibroblasts	Stomach	22	no sig	0.0964722	11528	0.315772	0.689118	0.261906
Fibroblasts	Cecum	23	no sig	0.0418662	1513	0.446253	0.912336	0.124772
Fibroblasts	Colon	23	no sig	0.120178	8545	0.257701	0.345226	0.134113
Fibroblasts	Intestine	23	no sig	0.000531196	258	0.963839	0.989435	0.00513767
Fibroblasts	Stomach	23	down	0.758801	5533	2.29027e-05	0.689118	-0.869348
Fibroblasts	Intestine	24	no sig	0.0345994	3776	0.594734	0.989435	0.182827
Fibroblasts	Intestine	3	no sig	0.0702941	72	0.592401	0.989435	-0.0551569
Fibroblasts	Lung	3	interaction	0.733796	62	0.202183	0.000122181	0.616024
Fibroblasts	Pancreas	3	no sig	0.284775	973	0.479199	0.0318279	0.129607
Fibroblasts	Spleen	3	no sig	0.164473	1322	0.536323	0.129939	0.116493
Fibroblasts	Stomach	3	up	0.614737	59	0.00200753	0.565942	0.767613
Fibroblasts	Thymus	3	no sig	0.306349	245	0.00550849	0.957819	0.553426
Fibroblasts	Eye	4	no sig	0.105691	17986	0.423829	0.958038	-0.324871
Fibroblasts	Eye	5	no sig	0.357505	3586	0.123186	0.958038	-0.5975
Fibroblasts	Esophagus	6	no sig	0.184669	101	0.766908	0.633641	-0.377801
Fibroblasts	Eye	6	no sig	0.112582	112	0.382075	0.958038	-0.302174
Fibroblasts	Kidney	6	no sig	0.36814	259	0.0020089	0.520401	-0.582586
Fibroblasts	Skin	6	no sig	0.183812	1431	0.386637	0.9032	-0.412994
Fibroblasts	Kidney	7	no sig	0.142833	21426	0.048485	0.520401	-0.300633
Fibroblasts	Ovary	8	no sig	0.397692	30016	0.0558205		0.630628
Fibroblasts	Cecum	9	no sig	0.00436169	131	0.766573	0.989487	-0.0587204
Fibroblasts	Kidney	9	no sig	0.0824146	190	0.123789	0.531988	-0.264111
Fibroblasts	Ovary	9	down	0.777247	4221	0.000598546		-0.881616
Fibroblasts	mWAT	9	no sig	0.127173	583	0.168234	0.982375	-0.35353
