## Supplementary material for "Organism-wide cellular dynamics and epigenomic remodeling in mammalian aging": Table S3

### Sheet: S4
Table S4. Differentially abundant main cell types with age across tissues. “qvalue_age” indicates the significance of a non-zero coefficient for the age term. “qvalue_interaction” indicates the significance of a non-zero coefficient for the age-sex interaction term. “Regression R2” refers to the coefficient of determination of the regression model. “Pearson r” means the Pearson correlation r calc…
	Tissue	Main_cell_type	direction	Regression R2	qval_age	qval_interaction	pearson_r
1	BAT	Myeloid cells_Dendritic cells	up	0.476151	0.00305129	0.691687	0.687109
2	BoneMarrow	Lymphoid cells_B cells preB	down	0.517771	0.000119608	0.913117	-0.719423
3	BoneMarrow	Lymphoid cells_B cells proB	down	0.53906	0.00010002	0.913117	-0.734037
4	BoneMarrow	Lymphoid cells_ILC2	interaction	0.866561	2.30044e-13	4.04776e-06	0.826494
5	BoneMarrow	Lymphoid cells_NK cells	interaction	0.5472	0.0583227	0.00279832	0.593593
6	BoneMarrow	Lymphoid cells_Plasma cells	interaction	0.67757	0.00243065	0.00175095	0.715456
7	BoneMarrow	Myeloid cells_Macrophages	interaction	0.465726	0.0443206	0.0252606	0.589236
8	Cecum	Cecal epithelial cells	down	0.418281	0.00159975	0.297899	-0.572566
9	Cecum	Enteroendocrine cells	down	0.533211	0.00436962	0.384274	-0.706631
10	Cecum	Interstitial cells of Cajal	up	0.570791	0.00219689	0.384274	0.738279
11	Cecum	Lymphoid cells_ILC3	up	0.569266	0.000489392	0.798474	0.753588
12	Cecum	Lymphoid cells_Plasma cells	up	0.870972	2.53186e-09	0.147638	0.912569
13	Cecum	Myeloid cells_Macrophages	up	0.847989	1.33227e-08	0.384274	0.913151
14	Cecum	Pericytes	up	0.404816	0.00219689	0.404271	0.615251
15	Colon	Enteric glia	interaction	0.511158	0.932456	0.00415977	0.417754
16	Colon	Lymphoid cells_ILC3	up	0.696881	7.74869e-05	0.283312	0.824246
17	Colon	Lymphoid cells_Plasma cells	interaction	0.798093	3.03137e-08	0.00625232	0.831275
18	Colon	Myeloid cells_Macrophages	interaction	0.840859	1.23671e-08	0.0484254	0.896082
19	Esophagus	Fibroblasts	up	0.764386	0.0472836	0.15975	0.524256
20	Esophagus	Myeloid cells_Macrophages	up	0.764228	0.0472836	0.15975	0.658841
21	Eye	Glycinergic amacrine cells_Prdm13	up	0.495416	0.00350557	0.956472	0.696055
22	Eye	Lymphoid cells_ILC3	up	0.472208	0.0158226	0.956472	0.66907
23	Eye	Myeloid cells_Macrophages	up	0.86144	4.32145e-07	0.956472	0.92778
24	Eye	Myeloid cells_Microglia	up	0.455324	0.00838188	0.956472	0.674704
25	Heart	Lymphoid cells_ILC2	interaction	0.42943	0.99844	0.00440364	0.366035
26	Heart	Myeloid cells_Dendritic cells	interaction	0.457532	0.127569	0.0275144	0.558444
27	Heart	Vascular endothelial cells	interaction	0.582901	1.23644e-05	0.0372421	0.704218
28	Heart	Ventricular cardiomyocytes	interaction	0.532072	2.68067e-05	0.0383804	-0.66815
29	Intestine	Lymphoid cells_ILC3	interaction	0.618002	5.25301e-07	0.000256943	0.56685
30	Intestine	Lymphoid cells_Plasma cells	interaction	0.431143	6.46703e-05	0.0360386	0.579936
31	Intestine	Myeloid cells_Macrophages	interaction	0.548066	3.55306e-06	0.0198731	0.667716
32	Intestine	Myeloid cells_Monocytes	interaction	0.653133	2.01812e-07	0.00239473	0.701102
33	Intestine	Myeloid cells_Neutrophils	interaction	0.540737	3.55306e-06	0.0198731	0.660211
34	Kidney	Connecting tubule cells	interaction	0.629552	5.76504e-07	0.0143093	-0.72414
35	Kidney	Distal convoluted tubule cells	interaction	0.627336	0.000562666	0.0262082	0.737189
36	Kidney	Lymphoid cells_ILC3	interaction	0.655202	0.000457626	0.0143093	0.746795
37	Kidney	Lymphoid cells_Plasma cells	up	0.466132	0.00615163	0.131358	0.642904
38	Kidney	Myeloid cells_Macrophages	up	0.698454	1.05467e-05	0.128482	0.816237
39	Kidney	Myeloid cells_Monocytes	interaction	0.537694	0.176832	0.00166719	0.5424
40	Kidney	Parietal epithelial cells_Myrf	up	0.749205	9.34917e-08	0.934317	0.865532
41	Kidney	Parietal epithelial cells_Ncam1	down	0.443804	0.000136018	0.183472	-0.634795
42	Kidney	Parietal epithelial cells_Ror2	interaction	0.960697	2.12847e-05	1.37642e-16	0.698964
43	Kidney	Podocytes	down	0.776238	2.44465e-08	0.688156	-0.880036
44	Kidney	Proximal tubule cells	interaction	0.87118	3.09029e-06	1.59246e-13	-0.124908
45	Kidney	Proximal tubule cells_S3T2	interaction	0.811397	0.00326672	6.18721e-11	0.261647
46	Kidney	Thick ascending limb of LOH cells	interaction	0.404763	0.000242792	0.010248	-0.450968
47	Liver	Hepatic stellate cells	interaction	0.853507	3.83401e-09	0.00135857	0.839765
48	Liver	Hepatocytes	down	0.767534	1.09621e-06	0.301152	-0.866562
49	Liver	Lymphoid cells_ILC3	up	0.638233	8.18019e-05	0.839963	0.798444
50	Liver	Lymphoid cells_Plasma cells	interaction	0.649905	1.09841e-05	0.0192734	0.705145
51	Liver	Lymphoid cells_T cells	interaction	0.650025	0.00341826	0.0364996	0.7429
52	Liver	Myeloid cells_Basophils	interaction	0.54885	0.0691166	0.0267288	0.621169
53	Liver	Myeloid cells_Kupffer cells	up	0.743894	1.35831e-05	0.54715	0.858936
54	Liver	Myeloid cells_Macrophages	interaction	0.711755	0.000771359	0.0295839	0.786394
55	Liver	Vascular endothelial cells	interaction	0.540189	0.000119014	0.00885708	0.516469
56	Lung	Lymphatic endothelial cells	up	0.437611	0.00428699	0.747929	0.659372
57	Lung	Lymphoid cells_ILC2	interaction	0.431906	0.0244201	0.00730865	-0.0700286
58	Lung	Lymphoid cells_Plasma cells	interaction	0.589922	0.0295706	0.0268038	0.674393
59	Lung	Lymphoid cells_T cells	interaction	0.71041	0.00339168	0.0143711	0.766926
60	Lung	Myeloid cells_Interstitial macrophages	interaction	0.631757	0.0884865	0.00730865	0.634619
61	Lung	Myeloid cells_Neutrophils	interaction	0.571067	0.000183013	0.0143711	0.617717
62	Lung	Pericytes	down	0.618636	0.00278149	0.335016	-0.768143
63	Lung	Skeletal muscle cells	down	0.46722	0.00564704	0.747929	-0.681215
64	Lung	Smooth muscle cells	down	0.556074	0.00339168	0.562698	-0.737952
65	Lung	Type II alveolar epithelial cells	interaction	0.620975	0.0942669	0.00730865	-0.625729
66	Lung	Vascular endothelial cells	interaction	0.53809	0.177928	0.0143711	-0.57067
67	Lung	Vascular endothelial cells_Aerocytes	down	0.712709	0.000183013	0.491792	-0.837359
68	Muscle(quadriceps)	Fibro_adipogenic progenitors	interaction	0.558379	9.06901e-05	0.00471767	-0.530527
69	Muscle(quadriceps)	Muscle satellite cells	down	0.683263	3.39085e-05	0.763224	-0.825588
70	Muscle(quadriceps)	Myeloid cells_Eosinophils	interaction	0.48608	0.000297893	0.0186678	0.527515
71	Muscle(quadriceps)	Myotendinous junction myonuclei	up	0.794221	2.5432e-07	0.191001	0.877226
72	Muscle(quadriceps)	Neuromuscular junction myonuclei	up	0.882713	4.58092e-09	0.536999	0.937494
73	Muscle(quadriceps)	Schwann cells	interaction	0.472003	0.000804093	0.00471767	-0.341385
74	Muscle(quadriceps)	Tenocytes	down	0.535456	0.000162891	0.191001	-0.689493
75	Muscle(quadriceps)	Type IIA_IIX myonuclei	up	0.553732	0.000704917	0.763224	0.7428
76	Muscle(quadriceps)	Vascular endothelial cells	interaction	0.591701	5.93148e-05	0.00406068	-0.506398
77	Muscle(gastrocnemius)	Myeloid cells_Dendritic cells	up	0.566495	0.0456451	0.0750397	0.395405
78	Muscle(gastrocnemius)	Myeloid cells_Neutrophils	up	0.496855	0.0456451	0.150471	0.483899
79	Muscle(gastrocnemius)	Neuromuscular junction myonuclei	up	0.791112	0.0456451	0.380272	0.866941
80	Ovary/Uterus	Adipocytes	down	0.489364	0.0133937	NA	-0.699546
81	Ovary/Uterus	Basal epithelial cells	down	0.476159	0.0140918	NA	-0.690042
82	Ovary/Uterus	Epithelial cells	up	0.817357	0.000235471	NA	0.904078
83	Ovary/Uterus	Granulosa cells	down	0.856867	0.000102418	NA	-0.925671
84	Ovary/Uterus	Lymphatic endothelial cells	up	0.540395	0.00852531	NA	0.735115
85	Ovary/Uterus	Lymphoid cells_B cells	up	0.579992	0.00650191	NA	0.761572
86	Ovary/Uterus	Lymphoid cells_ILC2	up	0.681118	0.00246536	NA	0.825298
87	Ovary/Uterus	Lymphoid cells_Plasma cells	up	0.584966	0.00650191	NA	0.76483
88	Ovary/Uterus	Lymphoid cells_T cells	up	0.864201	0.000102418	NA	0.929624
89	Ovary/Uterus	Myeloid cells_Macrophages	up	0.538955	0.00852531	NA	0.734136
90	Ovary/Uterus	Myeloid cells_Monocytes	up	0.432319	0.0201427	NA	0.65751
91	Ovary/Uterus	Theca cells	down	0.656942	0.00300295	NA	-0.81052
92	Ovary/Uterus	Vascular endothelial cells	down	0.719382	0.00159155	NA	-0.848164
93	Pancreas	Fibroblasts	up	0.476191	0.0216368	0.178936	0.654189
94	Pancreas	Lymphoid cells_NK cells	interaction	0.540372	0.749757	0.00336198	0.456954
95	Pancreas	Lymphoid cells_Plasma cells	up	0.632587	0.00262486	0.118525	0.759545
96	Pancreas	Myeloid cells_Macrophages	interaction	0.841686	1.67122e-05	0.00372273	0.863871
97	Skin	Dermal papilla cells	down	0.502105	0.0347611	0.501242	-0.64414
98	Skin	Infundibulum suprabasal cells	up	0.412373	0.0434483	0.501242	0.582282
99	Skin	Interfollicular epidermal granular cells	up	0.578315	0.0282906	0.15075	0.504488
100	Skin	Lymphatic endothelial cells	down	0.534662	0.0297675	0.435078	-0.638843
101	Skin	Melanocytes	down	0.503363	0.0434483	0.982996	-0.709462
102	Skin	Myeloid cells_Mast cells	up	0.635226	0.0434483	0.501242	0.768195
103	Skin	Outer root sheath cells	down	0.441391	0.0434483	0.435078	-0.542587
104	Skin	Sebocytes	up	0.756052	0.00633978	0.648777	0.862865
105	Skin	Upper HF cells	up	0.889895	0.00045022	0.648777	0.93986
106	Spleen	Lymphoid cells_B cells age-associated	up	0.559425	0.00375808	0.291629	0.722308
107	Spleen	Lymphoid cells_B cells naive	interaction	0.86046	0.00276335	5.32968e-06	-0.740298
108	Spleen	Lymphoid cells_NK cells	down	0.688944	7.04952e-05	0.694166	-0.828607
109	Spleen	Lymphoid cells_Plasma cells	up	0.724355	3.05437e-06	0.063318	0.80919
110	Spleen	Myeloid cells_Dendritic cells pDC	down	0.615324	7.04952e-05	0.445025	-0.774601
111	Spleen	Myeloid cells_Macrophages	interaction	0.46175	0.250431	0.0422064	0.52715
112	Stomach	Enteric neurons	down	0.456725	0.0111949	0.770338	-0.662286
113	Stomach	Enteroendocrine cells	up	0.688936	2.66351e-05	0.770338	0.829241
114	Stomach	Lymphoid cells_B cells	up	0.600618	0.0142291	0.0867199	0.695428
115	Stomach	Lymphoid cells_Plasma cells	up	0.909746	9.05059e-10	0.770338	0.953406
116	Stomach	Lymphoid cells_T cells	up	0.563344	0.00572301	0.427394	0.720614
117	Stomach	Myeloid cells_Dendritic cells	up	0.400298	0.00539801	0.770338	0.62318
118	Stomach	Myeloid cells_Macrophages	up	0.689319	2.66351e-05	0.770338	0.829317
119	Thymus	Fibroblasts	up	0.418657	0.00040246	0.636702	0.638965
120	Thymus	Lymphoid cells_B cells	up	0.40461	0.00192859	0.851869	0.634816
121	Thymus	Lymphoid cells_Plasma cells	up	0.549004	8.24806e-05	0.943971	0.740895
122	Thymus	Lymphoid cells_T cells Cd8	up	0.403514	0.00397363	0.636702	0.624581
123	Thymus	Lymphoid cells_T cells DN	down	0.432475	0.000147861	0.244313	-0.618753
124	Thymus	Lymphoid cells_T cells DP3	down	0.510011	9.22282e-05	0.805106	-0.711967
125	Thymus	Lymphoid cells_T cells Tfh	up	0.424213	0.00284094	0.636702	0.641477
126	Thymus	Lymphoid cells_T cells Treg	up	0.562877	1.05826e-05	0.110265	0.705214
127	Thymus	Lymphoid cells_T cells gammadeltaT type 17 Il23r+	interaction	0.684434	1.86469e-07	0.029374	0.770699
128	Thymus	Myeloid cells_Macrophages	up	0.486471	0.0110751	0.106193	0.632639
129	Thymus	Pericytes	interaction	0.56862	1.05826e-05	0.000199497	0.416877
130	Thymus	Thymic epithelial cells	interaction	0.53082	1.05826e-05	0.0197952	0.604082
131	gWAT	Adipocytes	down	0.796008	1.00768e-06	0.712032	-0.89143
132	gWAT	Lymphoid cells_B cells	interaction	0.732236	0.00479254	0.00266263	0.735756
133	gWAT	Lymphoid cells_Plasma cells	up	0.686358	2.45875e-05	0.712032	0.82596
134	gWAT	Lymphoid cells_T cells	up	0.655375	0.000545581	0.201984	0.78463
135	gWAT	Myeloid cells_Dendritic cells	interaction	0.51048	0.000337495	0.00481628	0.483001
136	gWAT	Myeloid cells_Monocytes	interaction	0.524283	0.000422528	0.00261918	0.362022
137	iWAT	Adipose stem and progenitor cells	interaction	0.480826	0.409475	0.0173986	0.516142
138	iWAT	Female epithelial cells_Krt18	interaction	0.511066	0.780315	0.00288585	0.370848
139	iWAT	Female epithelial cells_Krt5	interaction	0.65513	0.641599	0.000167728	0.398164
140	iWAT	Lymphoid cells_Plasma cells	interaction	0.697606	0.00448704	0.0173986	0.752381
141	iWAT	Lymphoid cells_T cells Cd4	down	0.727758	0.000336277	0.138201	-0.826348
142	iWAT	Lymphoid cells_T cells gammadeltaT	up	0.507765	0.00140476	0.55342	0.706585
143	iWAT	Myeloid cells_Macrophages	up	0.665423	0.000336277	0.55342	0.811418
144	iWAT	Pericytes	up	0.408811	0.00448704	0.55342	0.626789
145	mWAT	Lymphoid cells_Plasma cells	up	0.605722	0.000547392	0.885886	0.775164
146	mWAT	Myeloid cells_Macrophages	up	0.523202	0.000903528	0.885886	0.722996
