## Supplementary material for "Organism-wide cellular dynamics and epigenomic remodeling in mammalian aging": Table S2

### Sheet: S2
Table S2. List of gene markers used for cell type annotations.
Tissue	Main cell type (tissue-level)	Main cell type (collapsed)	Gene Markers
BAT	BAT.Adipocytes	Adipocytes	Pcx, Plin1
BAT	BAT.Adipose stem and progenitor cells	Adipose stem and progenitor cells	Dcn, Pdgfra
BAT	BAT.Basal epithelial cells	Basal epithelial cells	Tfap2b, Krt5
BAT	BAT.Brown adipocytes	Brown adipocytes	Plin4, Plin4, Ucp1
BAT	BAT.Lymphoid cells_B cells	Lymphoid cells_B cells	Pax5
BAT	BAT.Lymphoid cells_NK cells	Lymphoid cells_NK cells	Ncr1, Eomes
BAT	BAT.Lymphoid cells_Plasma cells	Lymphoid cells_Plasma cells	Igkc, Ighm
BAT	BAT.Lymphoid cells_T cells	Lymphoid cells_T cells	Themis, Bcl11a
BAT	BAT.Muscle satellite cells	Muscle satellite cells	Pax7
BAT	BAT.Myeloid cells_Basophils	Myeloid cells_Basophils	Gata2, Cpa3
BAT	BAT.Myeloid cells_Dendritic cells	Myeloid cells_Dendritic cells	Flt3
BAT	BAT.Myeloid cells_Eosinophils	Myeloid cells_Eosinophils	Ear1, Ccr3
BAT	BAT.Myeloid cells_Macrophages	Myeloid cells_Macrophages	C1qb, C1qc
BAT	BAT.Myeloid cells_Monocytes	Myeloid cells_Monocytes	Cd300e, Ace
BAT	BAT.Myeloid cells_Neutrophils	Myeloid cells_Neutrophils	S100a9, Csf3r
BAT	BAT.Neural cells	Neural cells	Kcna1, Sox10
BAT	BAT.Pericytes	Pericytes	Abcc9, Rgs5
BAT	BAT.Skeletal muscle cells	Skeletal muscle cells	Ttn, Myh4
BAT	BAT.Smooth muscle cells	Smooth muscle cells	Myocd
BAT	BAT.Vascular endothelial cells	Vascular endothelial cells	Kdr, Flt1
BoneMarrow	BoneMarrow.Adipocytes	Adipocytes	Plin4, Plin1
BoneMarrow	BoneMarrow.Erythroid cells_Mature erythroblasts	Erythroid cells	Slc4a1, Kel
BoneMarrow	BoneMarrow.Erythroid cells_Proerythroblasts	Erythroid cells	Slc4a1, Kel
BoneMarrow	BoneMarrow.Erythroid cells_Progenitors	Erythroid cells	Slc4a1, Kel
BoneMarrow	BoneMarrow.Fibroblasts	Fibroblasts	Pdgfra, Col1a1
BoneMarrow	BoneMarrow.Hematopoietic stem and progenitor cells	Hematopoietic stem and progenitor cells	Cd34
BoneMarrow	BoneMarrow.Lymphoid cells_B cells immature B	Lymphoid cells_B cells	Pax5, Cd19
BoneMarrow	BoneMarrow.Lymphoid cells_B cells preB	Lymphoid cells_B cells	Pax5, Cd19
BoneMarrow	BoneMarrow.Lymphoid cells_B cells proB	Lymphoid cells_B cells	Pax5, Cd19
BoneMarrow	BoneMarrow.Lymphoid cells_ILC2	Lymphoid cells_ILC2	Il4, Il1rl1
BoneMarrow	BoneMarrow.Lymphoid cells_NK cells	Lymphoid cells_NK cells	Ncr1, Gzma
BoneMarrow	BoneMarrow.Lymphoid cells_Plasma cells	Lymphoid cells_Plasma cells	Igkc, Ighm
BoneMarrow	BoneMarrow.Lymphoid cells_T cells	Lymphoid cells_T cells	Themis, Bcl11a, Cd3g
BoneMarrow	BoneMarrow.Myeloid cells_Basophils	Myeloid cells_Basophils	Gata2, Cpa3
BoneMarrow	BoneMarrow.Myeloid cells_Dendritic cells	Myeloid cells_Dendritic cells	Flt3
BoneMarrow	BoneMarrow.Myeloid cells_Eosinophils	Myeloid cells_Eosinophils	Ear1, Ccr3
BoneMarrow	BoneMarrow.Myeloid cells_Granulocyte progenitors	Myeloid cells_Granulocyte progenitors	Mpo, Lpo
BoneMarrow	BoneMarrow.Myeloid cells_Granulocytes	Myeloid cells_Granulocytes	S100a9, S100a8
BoneMarrow	BoneMarrow.Myeloid cells_Macrophages	Myeloid cells_Macrophages	C1qb, C1qc
BoneMarrow	BoneMarrow.Myeloid cells_Monocytes	Myeloid cells_Monocytes	Cd300e, Ace
BoneMarrow	BoneMarrow.Myeloid cells_Promonocytes	Myeloid cells_Promonocytes	Fn1
BoneMarrow	BoneMarrow.Vascular endothelial cells	Vascular endothelial cells	Kdr, Flt1
Cecum	Cecum.Adipocytes	Adipocytes	Plin4, Plin1
Cecum	Cecum.Cecal epithelial cells	Cecal epithelial cells	Car1, Cftr, Pax8
Cecum	Cecum.Enteric glia	Enteric glia	Sox10
Cecum	Cecum.Enteric neurons	Enteric neurons	Syt1
Cecum	Cecum.Enteroendocrine cells	Enteroendocrine cells	Chga, Tph1
Cecum	Cecum.Fibroblasts	Fibroblasts	Col1a1, Dcn
Cecum	Cecum.Goblet cells	Goblet cells	Muc2
Cecum	Cecum.Interstitial cells of Cajal	Interstitial cells of Cajal	Kit, Ano1
Cecum	Cecum.Lymphatic endothelial cells	Lymphatic endothelial cells	Kdr, Flt4
Cecum	Cecum.Lymphoid cells_B cells	Lymphoid cells_B cells	Pax5, Cd19
Cecum	Cecum.Lymphoid cells_ILC2	Lymphoid cells_ILC2	Il4, Il13, Ccr8, Il1rl1
Cecum	Cecum.Lymphoid cells_ILC3	Lymphoid cells_ILC3	Rorc, Il23r
Cecum	Cecum.Lymphoid cells_NK cells	Lymphoid cells_NK cells	Ncr1, Klrc1
Cecum	Cecum.Lymphoid cells_Plasma cells	Lymphoid cells_Plasma cells	Igha, Jchain
Cecum	Cecum.Lymphoid cells_T cells	Lymphoid cells_T cells	Cd3d, Cd3e, Bcl11b
Cecum	Cecum.Mesothelial cells	Mesothelial cells	Wt1, Bnc1
Cecum	Cecum.Myeloid cells_Dendritic cells	Myeloid cells_Dendritic cells	Flt3, Wdfy4
Cecum	Cecum.Myeloid cells_Eosinophils	Myeloid cells_Eosinophils	Il4, Ccr3
Cecum	Cecum.Myeloid cells_Macrophages	Myeloid cells_Macrophages	C1qb, C1qc
Cecum	Cecum.Myeloid cells_Mast cells	Myeloid cells_Mast cells	Cpa3, Cpb1
Cecum	Cecum.Myeloid cells_Monocytes	Myeloid cells_Monocytes	F10, Cd300e
Cecum	Cecum.Myeloid cells_Neutrophils	Myeloid cells_Neutrophils	S100a9, Csf3r, Cxcr2
Cecum	Cecum.Pericytes	Pericytes	Rgs5, Notch3
Cecum	Cecum.Smooth muscle cells	Smooth muscle cells	Myocd
Cecum	Cecum.Vascular endothelial cells	Vascular endothelial cells	Flt1, Kdr
Colon	Colon.Adipocytes	Adipocytes	Plin4, Plin1
Colon	Colon.Colonic epithelial cells	Colonic epithelial cells	Epcam, Car1
Colon	Colon.Enteric glia	Enteric glia	Sox10
Colon	Colon.Enteric neurons	Enteric neurons	Syt1
Colon	Colon.Enteroendocrine cells	Enteroendocrine cells	Chga, Tph1
Colon	Colon.Fibroblasts	Fibroblasts	Col1a1
Colon	Colon.Follicular dendritic cells	Follicular dendritic cells	Mfge8
Colon	Colon.Goblet cells	Goblet cells	Muc2
Colon	Colon.Interstitial cells of Cajal	Interstitial cells of Cajal	Kit, Ano1
Colon	Colon.Lymphatic endothelial cells	Lymphatic endothelial cells	Flt4, Kdr
Colon	Colon.Lymphoid cells_B cells	Lymphoid cells_B cells	Pax5, Cd19
Colon	Colon.Lymphoid cells_ILC1	Lymphoid cells_ILC1	Ncr1
Colon	Colon.Lymphoid cells_ILC2	Lymphoid cells_ILC2	Il1rl1, Il4
Colon	Colon.Lymphoid cells_ILC3	Lymphoid cells_ILC3	Rorc, Il23r
Colon	Colon.Lymphoid cells_NK cells	Lymphoid cells_NK cells	Ncr1, Eomes
Colon	Colon.Lymphoid cells_Plasma cells	Lymphoid cells_Plasma cells	Igha, Jchain
Colon	Colon.Lymphoid cells_T cells	Lymphoid cells_T cells	Cd3e, Cd3g
Colon	Colon.Mesothelial cells	Mesothelial cells	Wt1, Bnc1
Colon	Colon.Myeloid cells_Dendritic cells	Myeloid cells_Dendritic cells	Flt3, Wdfy4
Colon	Colon.Myeloid cells_Eosinophils	Myeloid cells_Eosinophils	Ccr3, Il4
Colon	Colon.Myeloid cells_Macrophages	Myeloid cells_Macrophages	C1qb, C1qc
Colon	Colon.Myeloid cells_Mast cells	Myeloid cells_Mast cells	Cpa3, Ms4a2
Colon	Colon.Myeloid cells_Monocytes	Myeloid cells_Monocytes	F10, F7
Colon	Colon.Myeloid cells_Neutrophils	Myeloid cells_Neutrophils	S100a9, Csf3r
Colon	Colon.Pericytes	Pericytes	Rgs5, Notch3
Colon	Colon.Smooth muscle cells	Smooth muscle cells	Myocd
Colon	Colon.Tuft cells	Tuft cells	Pou2f3, Dclk1
Colon	Colon.Vascular endothelial cells	Vascular endothelial cells	Flt1, Kdr
Esophagus	Esophagus.Adipocytes	Adipocytes	Plin4, Plin1
Esophagus	Esophagus.Enteric glia	Enteric glia	Sox10
Esophagus	Esophagus.Esophageal epithelial cells	Esophageal epithelial cells	Krt5
Esophagus	Esophagus.Fibroblasts	Fibroblasts	Col1a1
Esophagus	Esophagus.Gland mucous secreting cells	Gland mucous secreting cells	Muc5b
Esophagus	Esophagus.Hepatocytes	Hepatocytes	Alb
Esophagus	Esophagus.Lymphatic endothelial cells	Lymphatic endothelial cells	Flt4, Kdr
Esophagus	Esophagus.Lymphoid cells_B cells	Lymphoid cells_B cells	Pax5, Cd19
Esophagus	Esophagus.Lymphoid cells_ILC2	Lymphoid cells_ILC2	Il1rl1, Il4
Esophagus	Esophagus.Lymphoid cells_NK cells	Lymphoid cells_NK cells	Ncr1, Klrc1
Esophagus	Esophagus.Lymphoid cells_Plasma cells	Lymphoid cells_Plasma cells	Jchain, Igkc, Ighm
Esophagus	Esophagus.Lymphoid cells_T cells	Lymphoid cells_T cells	Cd3e, Cd3g
Esophagus	Esophagus.Mesothelial cells	Mesothelial cells	Wt1, Bnc1
Esophagus	Esophagus.Myeloid cells_Macrophages	Myeloid cells_Macrophages	C1qb, C1qc
Esophagus	Esophagus.Pericytes	Pericytes	Rgs5, Notch3
Esophagus	Esophagus.Satellite cells	Satellite cells	Pax7
Esophagus	Esophagus.Skeletal muscle cells	Skeletal muscle cells	Ttn
Esophagus	Esophagus.Smooth muscle cells	Smooth muscle cells	Myocd
Esophagus	Esophagus.Vascular endothelial cells	Vascular endothelial cells	Flt1, Kdr
Eye	Eye.Adipocytes	Adipocytes	Plin4, Pck1
Eye	Eye.Amacrine cells	Amacrine cells	Gad1
Eye	Eye.Ciliary body cells	Ciliary body cells	Gsta3, Slc4a4
Eye	Eye.Ciliary body epithelial cells	Ciliary body epithelial cells	Zic4, Zic1
Eye	Eye.Cone bipolar cells	Cone bipolar cells	Scgn
Eye	Eye.Cone photoreceptor cells	Cone photoreceptor cells	Arr3
Eye	Eye.Corneal epithelial cells	Corneal epithelial cells	Krt5, Krt12, Dsc3
Eye	Eye.Dilator muscle cells	Dilator muscle cells	Bnc1, Myh11
Eye	Eye.Fibroblasts	Fibroblasts	Col1a2, Dcn
Eye	Eye.GABAergic amacrine cells_Chat	GABAergic amacrine cells_Chat	Gad1, Chat
Eye	Eye.Glycinergic amacrine cells	Glycinergic amacrine cells	Slc6a5, Lamp5
Eye	Eye.Glycinergic amacrine cells_Prdm13	Glycinergic amacrine cells_Prdm13	Prdm13, Lamp5
Eye	Eye.Iris pigment epithelial cells	Iris pigment epithelial cells	Tbx20
Eye	Eye.Lens epithelial cells	Lens epithelial cells	Gja8
Eye	Eye.Lens fiber cells	Lens fiber cells	Cryba1
Eye	Eye.Lymphatic endothelial cells	Lymphatic endothelial cells	Flt4, Kdr
Eye	Eye.Lymphoid cells_B cells	Lymphoid cells_B cells	Pax5
Eye	Eye.Lymphoid cells_ILC3	Lymphoid cells_ILC3	Rorc
Eye	Eye.Lymphoid cells_NK cells	Lymphoid cells_NK cells	Ncr1
Eye	Eye.Lymphoid cells_T cells	Lymphoid cells_T cells	Themis, Cd3e
Eye	Eye.Melanocytes	Melanocytes	Tyrp1, Pax3
Eye	Eye.Muller glia cells	Muller glia cells	Aqp4
Eye	Eye.Myeloid cells_Basophils	Myeloid cells_Basophils	Il4, Ccl9
Eye	Eye.Myeloid cells_Dendritic cells	Myeloid cells_Dendritic cells	Flt3
Eye	Eye.Myeloid cells_Macrophages	Myeloid cells_Macrophages	C1qb, C1qc
Eye	Eye.Myeloid cells_Microglia	Myeloid cells_Microglia	C1qb, C1qc, P2ry12
Eye	Eye.Myeloid cells_Monocytes	Myeloid cells_Monocytes	Cd300e
Eye	Eye.Myeloid cells_Neutrophils	Myeloid cells_Neutrophils	S100a9, Il1b, Csf3r
Eye	Eye.Pericytes	Pericytes	Rgs5, Abcc9
Eye	Eye.Retinal ganglion cells	Retinal ganglion cells	Slc17a6
Eye	Eye.Retinal horizontal cells	Retinal horizontal cells	Onecut1, Onecut2
Eye	Eye.Retinal pigment epithelial cells	Retinal pigment epithelial cells	Rpe65, Rgr
Eye	Eye.Rod bipolar cells	Rod bipolar cells	Grm6, Vsx
Eye	Eye.Rod photoreceptor cells	Rod photoreceptor cells	Rho
Eye	Eye.Schwann cells_myelinating	Schwann cells	Sox10, Mag, Mobp
Eye	Eye.Schwann cells_nonmyelinating	Schwann cells	Sox10, Scn7a
Eye	Eye.Sphincter muscle cells	Sphincter muscle cells	Myot, Ttn
Eye	Eye.Vascular endothelial cells	Vascular endothelial cells	Flt1, Kdr
Heart	Heart.Adipocytes	Adipocytes	Plin1, Pck1
Heart	Heart.Atrial cardiomyocytes	Atrial cardiomyocytes	Ttn, Ryr2, Nppa
Heart	Heart.Brown adipocytes	Brown adipocytes	Ucp1, Pck1
Heart	Heart.Endocardial endothelial cells	Endocardial endothelial cells	Npr3
Heart	Heart.Erythroid cells	Erythroid cells	Slc4a1, Kel
Heart	Heart.Fibroblasts	Fibroblasts	Col1a1, Dcn
Heart	Heart.Lymphatic endothelial cells	Lymphatic endothelial cells	Flt4, Kdr
Heart	Heart.Lymphoid cells_B cells	Lymphoid cells_B cells	Pax5
Heart	Heart.Lymphoid cells_ILC1	Lymphoid cells_ILC1	Ncr1, Zfp683
Heart	Heart.Lymphoid cells_ILC2	Lymphoid cells_ILC2	Il1rl1, Il4
Heart	Heart.Lymphoid cells_NK cells	Lymphoid cells_NK cells	Ncr1, Gzma
Heart	Heart.Lymphoid cells_T cells	Lymphoid cells_T cells	Cd3e, Cd3g
Heart	Heart.Melanocytes	Melanocytes	Dct, Pax3, Tyrp1
Heart	Heart.Mesothelial cells	Mesothelial cells	Wt1, Bnc1
Heart	Heart.Myeloid cells_Basophils	Myeloid cells_Basophils	Il4, Cpa3, Ccl3
Heart	Heart.Myeloid cells_Dendritic cells	Myeloid cells_Dendritic cells	Flt3
Heart	Heart.Myeloid cells_Macrophages	Myeloid cells_Macrophages	C1qa, C1qb, C1qc
Heart	Heart.Myeloid cells_Mast cells	Myeloid cells_Mast cells	Ccr3, Il4
Heart	Heart.Myeloid cells_Neutrophils	Myeloid cells_Neutrophils	S100a9, Csf3r
Heart	Heart.Pericytes	Pericytes	Rgs5, Abcc9
Heart	Heart.Schwann cells	Schwann cells	Sox10, Scn7a
Heart	Heart.Smooth muscle cells	Smooth muscle cells	Myh11
Heart	Heart.Vascular endothelial cells	Vascular endothelial cells	Flt1, Kdr
Heart	Heart.Ventricular cardiomyocytes	Ventricular cardiomyocytes	Ttn, Ryr2, Myl2
Intestine	Intestine.Adipocytes	Adipocytes	Plin1, Pck1
Intestine	Intestine.Enteric glia	Enteric glia	Sox10
Intestine	Intestine.Enteric neurons	Enteric neurons	Syt1
Intestine	Intestine.Enteroendocrine cells	Enteroendocrine cells	Chga, Tph1
Intestine	Intestine.Fibroblasts	Fibroblasts	Col1a1
Intestine	Intestine.Follicular dendritic cells	Follicular dendritic cells	Megf8
Intestine	Intestine.Goblet cells	Goblet cells	Muc2
Intestine	Intestine.Goblet cells_Muc5ac	Goblet cells_Muc5ac	Muc5ac
Intestine	Intestine.Goblet cells_Muc6	Goblet cells_Muc6	Mu6
Intestine	Intestine.Interstitial cells of Cajal	Interstitial cells of Cajal	Kit, Ano1
Intestine	Intestine.Intestinal epithelial cells	Intestinal epithelial cells	Slc5a1, Pax8
Intestine	Intestine.Lymphatic endothelial cells	Lymphatic endothelial cells	Flt4, Kdr
Intestine	Intestine.Lymphoid cells_B cells	Lymphoid cells_B cells	Pax5
Intestine	Intestine.Lymphoid cells_ILC1	Lymphoid cells_ILC1	Ncr1, Zfp683
Intestine	Intestine.Lymphoid cells_ILC3	Lymphoid cells_ILC3	Rorc, Il23r
Intestine	Intestine.Lymphoid cells_NK cells	Lymphoid cells_NK cells	Ncr1, Eomes
Intestine	Intestine.Lymphoid cells_Plasma cells	Lymphoid cells_Plasma cells	Jchain, Igkc, Ighm
Intestine	Intestine.Lymphoid cells_T cells	Lymphoid cells_T cells	Cd3e, Cd3g
Intestine	Intestine.Mesothelial cells	Mesothelial cells	Wt1, Bnc1
Intestine	Intestine.Myeloid cells_Dendritic cells	Myeloid cells_Dendritic cells	Flt3
Intestine	Intestine.Myeloid cells_Macrophages	Myeloid cells_Macrophages	C1qb, C1qc
Intestine	Intestine.Myeloid cells_Mast cells	Myeloid cells_Mast cells	Ccr3, Il4
Intestine	Intestine.Myeloid cells_Monocytes	Myeloid cells_Monocytes	Ccr2, F10, Csf1r
Intestine	Intestine.Myeloid cells_Neutrophils	Myeloid cells_Neutrophils	S100a9, Csf3r
Intestine	Intestine.Pancreatic acinar cells	Pancreatic acinar cells	Amy2b, Amy2a5
Intestine	Intestine.Paneth cells	Paneth cells	Ang4, Defa24
Intestine	Intestine.Pericytes	Pericytes	Rgs5, Pdgfrb
Intestine	Intestine.Smooth muscle cells	Smooth muscle cells	Myocd
Intestine	Intestine.Tuft cells	Tuft cells	Chat, Pou2f3
Intestine	Intestine.Vascular endothelial cells	Vascular endothelial cells	Flt1, Kdr
Kidney	Kidney.Adipocytes	Adipocytes	Plin1, Pck1
Kidney	Kidney.Connecting tubule cells	Connecting tubule cells	Calb1, Trpv5
Kidney	Kidney.Distal convoluted tubule cells	Distal convoluted tubule cells	Slc12a3
Kidney	Kidney.Erythroid cells	Erythroid cells	Slc4a1, Kel
Kidney	Kidney.Fibroblasts	Fibroblasts	Col1a1, Pdgfra
Kidney	Kidney.Juxtaglomerular cells	Juxtaglomerular cells	Tmc1, Hopx
Kidney	Kidney.Lymphoid cells_B cells	Lymphoid cells_B cells	Pax5
Kidney	Kidney.Lymphoid cells_ILC1	Lymphoid cells_ILC1	Ncr1, Zfp683
Kidney	Kidney.Lymphoid cells_ILC3	Lymphoid cells_ILC3	Rorc, Il23r
Kidney	Kidney.Lymphoid cells_NK cells	Lymphoid cells_NK cells	Ncr1, Gzma
Kidney	Kidney.Lymphoid cells_Plasma cells	Lymphoid cells_Plasma cells	Igkc, Igha
Kidney	Kidney.Lymphoid cells_T cells	Lymphoid cells_T cells	Cd3g, Cd3e
Kidney	Kidney.Myeloid cells_Basophils	Myeloid cells_Basophils	Il4, Cpa3
Kidney	Kidney.Myeloid cells_Dendritic cells	Myeloid cells_Dendritic cells	Flt3
Kidney	Kidney.Myeloid cells_Eosinophils	Myeloid cells_Eosinophils	Il4, Il5ra, F5
Kidney	Kidney.Myeloid cells_Macrophages	Myeloid cells_Macrophages	C1qb, C1qc
Kidney	Kidney.Myeloid cells_Monocytes	Myeloid cells_Monocytes	Cd300e, F10, Ace
Kidney	Kidney.Myeloid cells_Neutrophils	Myeloid cells_Neutrophils	S100a9, Csf3r
Kidney	Kidney.Parietal epithelial cells_Myrf	Parietal epithelial cells	Myrf
Kidney	Kidney.Parietal epithelial cells_Ncam1	Parietal epithelial cells	Ncam1
Kidney	Kidney.Parietal epithelial cells_Ror2	Parietal epithelial cells	Ror2
Kidney	Kidney.Pericytes	Pericytes	Rgs5
Kidney	Kidney.Podocytes	Podocytes	Nphs2, Nphs1
Kidney	Kidney.Principal cells	Principal cells	Aqp4, Aqp2
Kidney	Kidney.Proximal tubule cells	Proximal tubule cells	Lrp2, Slc34a1
Kidney	Kidney.Proximal tubule cells_S3T2	Proximal tubule cells_S3T2	Lrp2, Slc22a7
Kidney	Kidney.Short descending limb of LOH cells	Short descending limb of LOH cells	Uncx, Slc14a2
Kidney	Kidney.Thick ascending limb of LOH cells	Thick ascending limb of LOH cells	Slc12a1, Umod
Kidney	Kidney.Thin ascending limb of LOH cells	Thin ascending limb of LOH cells	Prox1, Atp10b
Kidney	Kidney.Thin descending limb of LOH cells	Thin descending limb of LOH cells	Aqp1, Slc4a11
Kidney	Kidney.Type A intercalated cells	Type A intercalated cells	Tmem117, Kit
Kidney	Kidney.Type B intercalated cells	Type B intercalated cells	Tmem117, Slc26a4
Kidney	Kidney.Urothelial cells	Urothelial cells	Foxa1, Upk1b
Kidney	Kidney.Vascular endothelial cells	Vascular endothelial cells	Flt1, Kdr
Liver	Liver.Adipocytes	Adipocytes	Plin1, Pck1
Liver	Liver.Cholangiocytes	Cholangiocytes	Sox9
Liver	Liver.Erythroid cells	Erythroid cells	Slc4a1, Kel
Liver	Liver.Hepatic stellate cells	Hepatic stellate cells	Dcn
Liver	Liver.Hepatocytes	Hepatocytes	Alb
Liver	Liver.Lymphoid cells_B cells	Lymphoid cells_B cells	Pax5
Liver	Liver.Lymphoid cells_ILC1	Lymphoid cells_ILC1	Ncr1, Zfp683
Liver	Liver.Lymphoid cells_ILC3	Lymphoid cells_ILC3	Rorc, Il23r
Liver	Liver.Lymphoid cells_NK cells	Lymphoid cells_NK cells	Ncr1, Eomes
Liver	Liver.Lymphoid cells_Plasma cells	Lymphoid cells_Plasma cells	Jchain, Igkc, Igha
Liver	Liver.Lymphoid cells_T cells	Lymphoid cells_T cells	Themis, Cd3e
Liver	Liver.Mesothelial cells	Mesothelial cells	Bnc1, Wt1
Liver	Liver.Myeloid cells_Basophils	Myeloid cells_Basophils	Gata2, Cpa3, Il4
Liver	Liver.Myeloid cells_Dendritic cells	Myeloid cells_Dendritic cells	Flt3
Liver	Liver.Myeloid cells_Eosinophils	Myeloid cells_Eosinophils	Ccr3, Il4
Liver	Liver.Myeloid cells_Kupffer cells	Myeloid cells_Kupffer cells	Clec4f, Vsig4, C1qb
Liver	Liver.Myeloid cells_Macrophages	Myeloid cells_Macrophages	C1qb, C1qc
Liver	Liver.Myeloid cells_Monocytes	Myeloid cells_Monocytes	Ace, F7
Liver	Liver.Myeloid cells_Neutrophils	Myeloid cells_Neutrophils	S100a9, Csf3r
Liver	Liver.Vascular endothelial cells	Vascular endothelial cells	Flt1, Kdr
Lung	Lung.Adipocytes	Adipocytes	Plin1, Pck1
Lung	Lung.Airway basal cells	Airway basal cells	Krt5, Krt17, Krt19, Pax9
Lung	Lung.Ciliated cells	Ciliated cells	Foxj1, Ccdc133
Lung	Lung.Erythroid cells	Erythroid cells	Slc4a1, Kel
Lung	Lung.Fibroblasts	Fibroblasts	Col1a1
Lung	Lung.Lymphatic endothelial cells	Lymphatic endothelial cells	Flt4, Kdr
Lung	Lung.Lymphoid cells_B cells	Lymphoid cells_B cells	Pax5
Lung	Lung.Lymphoid cells_ILC2	Lymphoid cells_ILC2	Il1rl1, Il4
Lung	Lung.Lymphoid cells_NK cells	Lymphoid cells_NK cells	Ncr1
Lung	Lung.Lymphoid cells_Plasma cells	Lymphoid cells_Plasma cells	Jchain
Lung	Lung.Lymphoid cells_T cells	Lymphoid cells_T cells	Themis, Cd3e
Lung	Lung.Mesothelial cells	Mesothelial cells	Wt1, Bnc1
Lung	Lung.Myeloid cells_Alveolar macrophages	Myeloid cells_Alveolar macrophages	Marco
Lung	Lung.Myeloid cells_Basophils	Myeloid cells_Basophils	Il4
Lung	Lung.Myeloid cells_Dendritic cells	Myeloid cells_Dendritic cells	Flt3
Lung	Lung.Myeloid cells_Eosinophils	Myeloid cells_Eosinophils	Il4, Ccr3
Lung	Lung.Myeloid cells_Interstitial macrophages	Myeloid cells_Interstitial macrophages	C1qb, C1qc
Lung	Lung.Myeloid cells_Monocytes	Myeloid cells_Monocytes	Ace
Lung	Lung.Myeloid cells_Neutrophils	Myeloid cells_Neutrophils	S100a9, Csf3r
Lung	Lung.Neuroendocrine cells	Neuroendocrine cells	Ascl1
Lung	Lung.Pericytes	Pericytes	Rgs5
Lung	Lung.Secretory cells	Secretory cells	Scgb1a1
Lung	Lung.Skeletal muscle cells	Skeletal muscle cells	Ttn
Lung	Lung.Smooth muscle cells	Smooth muscle cells	Tagln
Lung	Lung.Type I alveolar epithelial cells	Type I alveolar epithelial cells	Hopx, Spock2
Lung	Lung.Type II alveolar epithelial cells	Type II alveolar epithelial cells	Sftpc, Sftpd
Lung	Lung.Vascular endothelial cells	Vascular endothelial cells	Flt1, Kdr
Lung	Lung.Vascular endothelial cells_Aerocytes	Vascular endothelial cells_Aerocytes	Ednrb, Flt1
Muscle	Muscle.Adipocytes	Adipocytes	Plin1, Pck1
Muscle	Muscle.Erythroid cells	Erythroid cells	Slc4a1, Kel
Muscle	Muscle.Fibro–adipogenic progenitors	Fibro-adipogenic progenitors	Dcn, Col6a6
Muscle	Muscle.Immature myonuclei	Immature myonuclei	Ttn, Myh4, Pax7
Muscle	Muscle.Lymphatic endothelial cells	Lymphatic endothelial cells	Flt4, Kdr
Muscle	Muscle.Lymphoid cells_B cells	Lymphoid cells_B cells	Pax5
Muscle	Muscle.Lymphoid cells_NK cells	Lymphoid cells_NK cells	Ncr1, Eomes
Muscle	Muscle.Lymphoid cells_Plasma cells	Lymphoid cells_Plasma cells	Jchain, Igkc
Muscle	Muscle.Lymphoid cells_T cells	Lymphoid cells_T cells	Themis, Cd3e
Muscle	Muscle.Muscle satellite cells	Muscle satellite cells	Pax7
Muscle	Muscle.Myeloid cells_Dendritic cells	Myeloid cells_Dendritic cells	Flt3
Muscle	Muscle.Myeloid cells_Eosinophils	Myeloid cells_Eosinophils	Ccr3, Il4
Muscle	Muscle.Myeloid cells_Macrophages	Myeloid cells_Macrophages	C1qb, C1qc
Muscle	Muscle.Myeloid cells_Mast cells	Myeloid cells_Mast cells	Cpa3
Muscle	Muscle.Myeloid cells_Monocytes	Myeloid cells_Monocytes	Ace
Muscle	Muscle.Myeloid cells_Neutrophils	Myeloid cells_Neutrophils	S100a9, Csf3r
Muscle	Muscle.Myotendinous junction myonuclei	Myotendinous junction myonuclei	Col22a1
Muscle	Muscle.Neuromuscular junction myonuclei	Neuromuscular junction myonuclei	Colq
Muscle	Muscle.Pericytes	Pericytes	Rgs5
Muscle	Muscle.Schwann cells	Schwann cells	Sox10
Muscle	Muscle.Smooth muscle cells	Smooth muscle cells	Tagln
Muscle	Muscle.Tendon progenitors	Tendon progenitors	Dlx5
Muscle	Muscle.Tenocytes	Tenocytes	Fmod
Muscle	Muscle.Type I myonuclei	Type I myonuclei	Myh7, Ttn
Muscle	Muscle.Type IIA_IIX myonuclei	Type IIA_IIX myonuclei	Myh1, Myh2, Ttn
Muscle	Muscle.Type IIB myonuclei	Type IIB myonuclei	Myh4, Ttn
Muscle	Muscle.Vascular endothelial cells	Vascular endothelial cells	Flt1, Kdr
Ovary/Uterus	Ovary.Adipocytes	Adipocytes	Plin1, Pck1
Ovary/Uterus	Ovary.Basal epithelial cells	Basal epithelial cells	Epcam, Krt5
Ovary/Uterus	Ovary.Epithelial cells	Epithelial cells	Epcam
Ovary/Uterus	Ovary.Epithelial cells_Oviductal secretory	Epithelial cells_Oviductal secretory	Epcam, Ovgp1
Ovary/Uterus	Ovary.Fibroblasts	Fibroblasts	Col1a1
Ovary/Uterus	Ovary.Granulosa cells	Granulosa cells	Cyp19a2, Fshr
Ovary/Uterus	Ovary.Luteal cells	Luteal cells	Cyp11a1, Lhcgr
Ovary/Uterus	Ovary.Lymphatic endothelial cells	Lymphatic endothelial cells	Flt4, Kdr
Ovary/Uterus	Ovary.Lymphoid cells_B cells	Lymphoid cells_B cells	Pax5
Ovary/Uterus	Ovary.Lymphoid cells_ILC2	Lymphoid cells_ILC2	Il1rl1, Il4
Ovary/Uterus	Ovary.Lymphoid cells_NK cells	Lymphoid cells_NK cells	Ncr1
Ovary/Uterus	Ovary.Lymphoid cells_Plasma cells	Lymphoid cells_Plasma cells	Jchain
Ovary/Uterus	Ovary.Lymphoid cells_T cells	Lymphoid cells_T cells	Themis, Cd3e
Ovary/Uterus	Ovary.Mesothelial cells	Mesothelial cells	Wt1, Bnc1
Ovary/Uterus	Ovary.Myeloid cells_Dendritic cells	Myeloid cells_Dendritic cells	Flt3
Ovary/Uterus	Ovary.Myeloid cells_Eosinophils	Myeloid cells_Eosinophils	Ccr3, Il4
Ovary/Uterus	Ovary.Myeloid cells_Macrophages	Myeloid cells_Macrophages	C1qb
Ovary/Uterus	Ovary.Myeloid cells_Monocytes	Myeloid cells_Monocytes	F7, F10
Ovary/Uterus	Ovary.Myeloid cells_Neutrophils	Myeloid cells_Neutrophils	S100a9, Csf3r
Ovary/Uterus	Ovary.Smooth muscle cells	Smooth muscle cells	Tagln
Ovary/Uterus	Ovary.Theca cells	Theca cells	Aldh1a1
Ovary/Uterus	Ovary.Vascular endothelial cells	Vascular endothelial cells	Flt1, Kdr
Pancreas	Pancreas.Adipocytes	Adipocytes	Plin1, Pck1
Pancreas	Pancreas.Enteric glia	Enteric glia	Sox10
Pancreas	Pancreas.Fibroblasts	Fibroblasts	Col1a1
Pancreas	Pancreas.Lymphatic endothelial cells	Lymphatic endothelial cells	Flt4, Kdr
Pancreas	Pancreas.Lymphoid cells_B cells	Lymphoid cells_B cells	Pax5
Pancreas	Pancreas.Lymphoid cells_ILC1	Lymphoid cells_ILC1	Ncr1, Zfp683
Pancreas	Pancreas.Lymphoid cells_ILC3	Lymphoid cells_ILC3	Rorc, Il23r
Pancreas	Pancreas.Lymphoid cells_NK cells	Lymphoid cells_NK cells	Ncr1, Eomes
Pancreas	Pancreas.Lymphoid cells_Plasma cells	Lymphoid cells_Plasma cells	Jchain
Pancreas	Pancreas.Lymphoid cells_T cells	Lymphoid cells_T cells	Themis, Cd3e
Pancreas	Pancreas.Mesothelial cells	Mesothelial cells	Wt1, Bnc1
Pancreas	Pancreas.Myeloid cells_Basophils	Myeloid cells_Basophils	Il4, Cpa3
Pancreas	Pancreas.Myeloid cells_Dendritic cells	Myeloid cells_Dendritic cells	Flt3
Pancreas	Pancreas.Myeloid cells_Eosinophils	Myeloid cells_Eosinophils	Ccr3, Il4
Pancreas	Pancreas.Myeloid cells_Macrophages	Myeloid cells_Macrophages	C1qb
Pancreas	Pancreas.Myeloid cells_Monocytes	Myeloid cells_Monocytes	F10, Ace
Pancreas	Pancreas.Myeloid cells_Neutrophils	Myeloid cells_Neutrophils	S100a9, Csf3r
Pancreas	Pancreas.Pancreatic acinar cells	Pancreatic acinar cells	Amy2b, Amy2a5, Sox9
Pancreas	Pancreas.Pancreatic ductal cells	Pancreatic ductal cells	Wnt7b, Slc5a1, Sox9
Pancreas	Pancreas.Pancreatic α-cells	Pancreatic α-cells	Gcg, Irx1, Irx2
Pancreas	Pancreas.Pancreatic β-cells	Pancreatic β-cells	Iapp, Ins1
Pancreas	Pancreas.Pancreatic δ-cells	Pancreatic δ-cells	Sst
Pancreas	Pancreas.Pericytes	Pericytes	Rgs5
Pancreas	Pancreas.Vascular endothelial cells	Vascular endothelial cells	Flt1, Kdr
Skin	Skin.Adipocytes	Adipocytes	Plin1, Pck1
Skin	Skin.Bulge stem cells	Bulge stem cells	Krt15, Lgr5
Skin	Skin.Dermal papilla cells	Dermal papilla cells	Col11a1, Col1a1
Skin	Skin.Dermal sheath cells	Dermal sheath cells	Rgs5, Myh11
Skin	Skin.Fibroblasts	Fibroblasts	Col1a1
Skin	Skin.Hair shaft cuticle cortex cells	Hair shaft cuticle cortex cells	Krt35
Skin	Skin.Hair shaft medulla cells	Hair shaft medulla cells	Krt90
Skin	Skin.Infundibulum suprabasal cells	Infundibulum suprabasal cells	Krt1
Skin	Skin.Inner bulge cells	Inner bulge cells	Krt6a
Skin	Skin.Inner root sheath cells	Inner root sheath cells	Krt25, Krt71, Krt27
Skin	Skin.Interfollicular epidermal basal cells	Interfollicular epidermal cells	Krt2
Skin	Skin.Interfollicular epidermal granular cells	Interfollicular epidermal cells	Krt2
Skin	Skin.Interfollicular epidermal spinous cells	Interfollicular epidermal cells	Krt2
Skin	Skin.Lymphatic endothelial cells	Lymphatic endothelial cells	Flt4, Kdr
Skin	Skin.Lymphoid cells_Plasma cells	Lymphoid cells_Plasma cells	Ighm, Ighd
Skin	Skin.Lymphoid cells_T cells	Lymphoid cells_T cells	Themis
Skin	Skin.Matrix transit-amplifying cells	Matrix transit-amplifying cells	Dlx1, Lhx2
Skin	Skin.Melanocytes	Melanocytes	Tyrp1, Pax3
Skin	Skin.Myeloid cells_Eosinophils	Myeloid cells_Eosinophils	Ccr3, Il5ra
Skin	Skin.Myeloid cells_Langerhans cells	Myeloid cells_Langerhans cells	Flt3, Ccr2
Skin	Skin.Myeloid cells_Macrophages	Myeloid cells_Macrophages	C1qb, C1qc
Skin	Skin.Myeloid cells_Mast cells	Myeloid cells_Mast cells	Cpa3, Gata2
Skin	Skin.Myeloid cells_Neutrophils	Myeloid cells_Neutrophils	S100a9
Skin	Skin.Outer root sheath cells	Outer root sheath cells	Krt17, Lgr5
Skin	Skin.Schwann cells	Schwann cells	Sox10
Skin	Skin.Sebaceous gland basal progenitors	Sebaceous gland basal progenitors	Ppara
Skin	Skin.Sebocytes	Sebocytes	Ppara, Far2
Skin	Skin.Upper HF	Upper HF cells	Defb1
Skin	Skin.Vascular endothelial cells	Vascular endothelial cells	Flt1, Kdr
Spleen	Spleen.Adipocytes	Adipocytes	Plin1, Pck1
Spleen	Spleen.Erythroid cells	Erythroid cells	Slc4a1, Kel
Spleen	Spleen.Fibroblasts	Fibroblasts	Pdgfra, Col1a1
Spleen	Spleen.Hematopoietic stem and progenitor cells	Hematopoietic stem and progenitor cells	Kit, Cd34
Spleen	Spleen.Lymphoid cells_B cells Fras1+ Robo1+	Lymphoid cells_B cells	Pax5 Fras1 Robo1
Spleen	Spleen.Lymphoid cells_B cells age-associated	Lymphoid cells_B cells	Pax5 Tbx21
Spleen	Spleen.Lymphoid cells_B cells germinal center	Lymphoid cells_B cells	Pax5 Gcsam
Spleen	Spleen.Lymphoid cells_B cells naive	Lymphoid cells_B cells	Pax5
Spleen	Spleen.Lymphoid cells_B cells transitional	Lymphoid cells_B cells	Pax5
Spleen	Spleen.Lymphoid cells_ILC1	Lymphoid cells_ILC1	Ncr1, Zfp683
Spleen	Spleen.Lymphoid cells_ILC3	Lymphoid cells_ILC3	Rorc, Il23r
Spleen	Spleen.Lymphoid cells_NK cells	Lymphoid cells_NK cells	Ncr1, Eomes
Spleen	Spleen.Lymphoid cells_Plasma cells	Lymphoid cells_Plasma cells	Jchain
Spleen	Spleen.Lymphoid cells_T cells	Lymphoid cells_T cells	Cd3e
Spleen	Spleen.Melanocytes	Melanocytes	Tyrp1, Pax3
Spleen	Spleen.Mesothelial cells	Mesothelial cells	Bnc1, Wt1
Spleen	Spleen.Myeloid cells_Basophils	Myeloid cells_Basophils	Il4, Il13
Spleen	Spleen.Myeloid cells_Dendritic cells cDC1	Myeloid cells_Dendritic cells	Flt3
Spleen	Spleen.Myeloid cells_Dendritic cells cDC2	Myeloid cells_Dendritic cells	Flt3
Spleen	Spleen.Myeloid cells_Dendritic cells pDC	Myeloid cells_Dendritic cells	Flt3 Siglech
Spleen	Spleen.Myeloid cells_Eosinophils	Myeloid cells_Eosinophils	Il4, Ear1
Spleen	Spleen.Myeloid cells_Macrophages	Myeloid cells_Macrophages	C1qb, C1qc
Spleen	Spleen.Myeloid cells_Monocytes	Myeloid cells_Monocytes	Ace
Spleen	Spleen.Myeloid cells_Neutrophils	Myeloid cells_Neutrophils	S100a9
Spleen	Spleen.Vascular endothelial cells	Vascular endothelial cells	Flt1, Kdr
Stomach	Stomach.Adipocytes	Adipocytes	Plin1, Pck1
Stomach	Stomach.Chief cells	Chief cells	Gif, Pgc
Stomach	Stomach.Enteric glia	Enteric glia	Sox10
Stomach	Stomach.Enteric neurons	Enteric neurons	Syt1
Stomach	Stomach.Enteroendocrine cells	Enteroendocrine cells	Chga, Rfx6
Stomach	Stomach.Esophageal epithelial cells	Esophageal epithelial cells	Dsg3, Trp63
Stomach	Stomach.Fibroblasts	Fibroblasts	Col1a1
Stomach	Stomach.Gastric mucous cells	Gastric mucous cells	Gkn2, Muc5ac, Tff1
Stomach	Stomach.Interstitial cells of Cajal	Interstitial cells of Cajal	Kit
Stomach	Stomach.Lymphatic endothelial cells	Lymphatic endothelial cells	Flt4, Kdr
Stomach	Stomach.Lymphoid cells_B cells	Lymphoid cells_B cells	Pax5
Stomach	Stomach.Lymphoid cells_ILC1	Lymphoid cells_ILC1	Ncr1, Zfp683
Stomach	Stomach.Lymphoid cells_NK cells	Lymphoid cells_NK cells	Ncr1, Eomes
Stomach	Stomach.Lymphoid cells_Plasma cells	Lymphoid cells_Plasma cells	Jchain
Stomach	Stomach.Lymphoid cells_T cells	Lymphoid cells_T cells	Cd3e
Stomach	Stomach.Mesothelial cells	Mesothelial cells	Bnc1, Wt1
Stomach	Stomach.Myeloid cells_Basophils	Myeloid cells_Basophils	Il4, Ccr3
Stomach	Stomach.Myeloid cells_Dendritic cells	Myeloid cells_Dendritic cells	Flt3
Stomach	Stomach.Myeloid cells_Macrophages	Myeloid cells_Macrophages	C1qb, C1qc
Stomach	Stomach.Myeloid cells_Mast cells	Myeloid cells_Mast cells	Il4, Cpa3
Stomach	Stomach.Myeloid cells_Monocytes	Myeloid cells_Monocytes	F7, F10
Stomach	Stomach.Myeloid cells_Neutrophils	Myeloid cells_Neutrophils	S100a8, S100a9
Stomach	Stomach.Pancreatic acinar cells	Pancreatic acinar cells	Amy2b, Cpb1
Stomach	Stomach.Parietal cells	Parietal cells	Atp4a, Atp4b
Stomach	Stomach.Pericytes	Pericytes	Rgs5
Stomach	Stomach.Skeletal muscle cells	Skeletal muscle cells	Ttn
Stomach	Stomach.Smooth muscle cells	Smooth muscle cells	Myh11, Myocd
Stomach	Stomach.Tuft cells	Tuft cells	Pou2f3, Dclk1
Stomach	Stomach.Vascular endothelial cells	Vascular endothelial cells	Flt1, Kdr
Thymus	Thymus.Adipocytes	Adipocytes	Plin1, Pck1
Thymus	Thymus.Brown adipocytes	Brown adipocytes	Ucp1, Plin1, Plin4
Thymus	Thymus.Fibroblasts	Fibroblasts	Dcn, Col6a6
Thymus	Thymus.Lymphoid cells_B cells	Lymphoid cells_B cells	Pax5
Thymus	Thymus.Lymphoid cells_NK cells	Lymphoid cells_NK cells	Ncr1, Eomes
Thymus	Thymus.Lymphoid cells_Plasma cells	Lymphoid cells_Plasma cells	Jchain
Thymus	Thymus.Lymphoid cells_T cells Cd8	Lymphoid cells_T cells	Themis, Cd3e, Cd8b1
Thymus	Thymus.Lymphoid cells_T cells DN	Lymphoid cells_T cells	Themis, Cd3e, Erg
Thymus	Thymus.Lymphoid cells_T cells DP1	Lymphoid cells_T cells	Themis, Cd3e, Rag1
Thymus	Thymus.Lymphoid cells_T cells DP2	Lymphoid cells_T cells	Themis, Cd3e
Thymus	Thymus.Lymphoid cells_T cells DP3	Lymphoid cells_T cells	Themis, Cd3e
Thymus	Thymus.Lymphoid cells_T cells SP Cd4	Lymphoid cells_T cells	Themis, Cd3e, Cd4
Thymus	Thymus.Lymphoid cells_T cells SP Cd8	Lymphoid cells_T cells	Themis, Cd3e, Cd8b1
Thymus	Thymus.Lymphoid cells_T cells Tfh	Lymphoid cells_T cells	Themis, Cd3e, Il21
Thymus	Thymus.Lymphoid cells_T cells Th2	Lymphoid cells_T cells	Themis, Cd3e, Cd4, Il4
Thymus	Thymus.Lymphoid cells_T cells Treg	Lymphoid cells_T cells	Themis, Cd3e, Foxp3
Thymus	Thymus.Lymphoid cells_T cells γδT	Lymphoid cells_T cells	Themis, Cd3e, Tcrg-C4
Thymus	Thymus.Lymphoid cells_T cells γδT immature	Lymphoid cells_T cells	Themis, Cd3e, Tcrg-C4, Sox13
Thymus	Thymus.Lymphoid cells_T cells γδT type 17 Il23r+	Lymphoid cells_T cells	Themis, Cd3e, Tcrg-C4, Il23r
Thymus	Thymus.Mesothelial cells	Mesothelial cells	Bnc1, Wt1
Thymus	Thymus.Myeloid cells_Basophils	Myeloid cells_Basophils	Il4, Ccr3
Thymus	Thymus.Myeloid cells_Dendritic cells	Myeloid cells_Dendritic cells	Flt3
Thymus	Thymus.Myeloid cells_Macrophages	Myeloid cells_Macrophages	C1qb, C1qc
Thymus	Thymus.Myeloid cells_Neutrophils	Myeloid cells_Neutrophils	S100a8, S100a9
Thymus	Thymus.Pericytes	Pericytes	Rgs5
Thymus	Thymus.Thymic epithelial cells	Thymic epithelial cells	Pax9, Trp63
Thymus	Thymus.Vascular endothelial cells	Vascular endothelial cells	Flt1, Kdr
gWAT	gWAT.Adipocytes	Adipocytes	Plin1, Pck1
gWAT	gWAT.Adipose stem and progenitor cells	Adipose stem and progenitor cells	Pdgfra
gWAT	gWAT.Epididymal cells	Epididymal cells	Tfap2b, Pax2
gWAT	gWAT.Germ cells	Germ cells	Meioc, Sycp1
gWAT	gWAT.Lymphatic endothelial cells	Lymphatic endothelial cells	Flt4, Kdr
gWAT	gWAT.Lymphoid cells_B cells	Lymphoid cells_B cells	Pax5
gWAT	gWAT.Lymphoid cells_ILC1	Lymphoid cells_ILC1	Ncr1, Zfp683
gWAT	gWAT.Lymphoid cells_NK cells	Lymphoid cells_NK cells	Ncr1, Eomes
gWAT	gWAT.Lymphoid cells_Plasma cells	Lymphoid cells_Plasma cells	Jchain, Igkc
gWAT	gWAT.Lymphoid cells_T cells	Lymphoid cells_T cells	Themis, Cd3e
gWAT	gWAT.Male epithelial cells_Dcdc2a+	Male epithelial cells_Dcdc2a+	Dcdc2a
gWAT	gWAT.Mesothelial cells	Mesothelial cells	Bnc1, Wt1
gWAT	gWAT.Myeloid cells_Dendritic cells	Myeloid cells_Dendritic cells	Flt3
gWAT	gWAT.Myeloid cells_Eosinophils	Myeloid cells_Eosinophils	Ccr3, Il4
gWAT	gWAT.Myeloid cells_Macrophages	Myeloid cells_Macrophages	C1qb, C1qc
gWAT	gWAT.Myeloid cells_Monocytes	Myeloid cells_Monocytes	F10, Fn1
gWAT	gWAT.Myeloid cells_Neutrophils	Myeloid cells_Neutrophils	S100a9, Csf3r
gWAT	gWAT.Pericytes	Pericytes	Rgs5, Abcc9
gWAT	gWAT.Smooth muscle cells	Smooth muscle cells	Myocd
gWAT	gWAT.Vascular endothelial cells	Vascular endothelial cells	Flt1, Kdr
iWAT	iWAT.Adipocytes	Adipocytes	Plin1, Pck1
iWAT	iWAT.Adipose stem and progenitor cells	Adipose stem and progenitor cells	Dcn, Pdgfra
iWAT	iWAT.Female epithelial cells_Krt18	Female epithelial cells	Tfap2b, Tfap2c, Krt18
iWAT	iWAT.Female epithelial cells_Krt5	Female epithelial cells	Tfap2b, Tfap2c, Krt5
iWAT	iWAT.Lymphatic endothelial cells	Lymphatic endothelial cells	Flt4, Kdr
iWAT	iWAT.Lymphoid cells_B cells	Lymphoid cells_B cells	Pax5
iWAT	iWAT.Lymphoid cells_NK cells	Lymphoid cells_Plasma cells	Jchain
iWAT	iWAT.Lymphoid cells_Plasma cells	Lymphoid cells_Plasma cells	Jchain
iWAT	iWAT.Lymphoid cells_T cells Cd4	Lymphoid cells_T cells	Themis, Cd3e, Cd4
iWAT	iWAT.Lymphoid cells_T cells Cd8	Lymphoid cells_T cells	Themis, Cd3e, Cd8b1
iWAT	iWAT.Lymphoid cells_T cells γδT	Lymphoid cells_T cells	Themis, Cd3e, Tcrg-C4
iWAT	iWAT.Myeloid cells_Basophils	Myeloid cells_Basophils	Cpa3, Il4
iWAT	iWAT.Myeloid cells_Dendritic cells	Myeloid cells_Dendritic cells	Flt3
iWAT	iWAT.Myeloid cells_Eosinophils	Myeloid cells_Eosinophils	Ccr3, Il4
iWAT	iWAT.Myeloid cells_Macrophages	Myeloid cells_Macrophages	Cq1b, C1qc
iWAT	iWAT.Myeloid cells_Monocytes	Myeloid cells_Monocytes	F10, F7
iWAT	iWAT.Myeloid cells_Neutrophils	Myeloid cells_Neutrophils	S100a9, Il1b, Csf3r
iWAT	iWAT.Pericytes	Pericytes	Rgs5, Fhl5
iWAT	iWAT.Skeletal muscle cells	Skeletal muscle cells	Myh4, Ttn
iWAT	iWAT.Smooth muscle cells	Smooth muscle cells	Myo11, Unc5c
iWAT	iWAT.Vascular endothelial cells	Vascular endothelial cells	Flt1, Kdr
mWAT	mWAT.Adipocytes	Adipocytes	Plin1, Pck1
mWAT	mWAT.Colonic epithelial cells	Colonic epithelial cells	Cdx2, Isx, Hnf4g
mWAT	mWAT.Enteric glia	Enteric glia	Sox10
mWAT	mWAT.Fibroblasts	Fibroblasts	Dcn, Col1a1
mWAT	mWAT.Follicular dendritic cells	Follicular dendritic cells	Dcn, Mfge8, Tnfsf11
mWAT	mWAT.Interstitial cells of Cajal	Interstitial cells of Cajal	Kit
mWAT	mWAT.Lymphatic endothelial cells	Lymphatic endothelial cells	Flt4, Kdr
mWAT	mWAT.Lymphoid cells_B cells	Lymphoid cells_B cells	Pax5
mWAT	mWAT.Lymphoid cells_ILC1	Lymphoid cells_ILC1	Ncr1, Zfp683
mWAT	mWAT.Lymphoid cells_ILC2	Lymphoid cells_ILC2	Il1rl1, Il4
mWAT	mWAT.Lymphoid cells_NK cells	Lymphoid cells_NK cells	Ncr1, Eomes
mWAT	mWAT.Lymphoid cells_Plasma cells	Lymphoid cells_Plasma cells	Jchain, Igkc
mWAT	mWAT.Lymphoid cells_T cells	Lymphoid cells_T cells	Themis, Cd3e
mWAT	mWAT.Myeloid cells_Basophils	Myeloid cells_Basophils	Ccr3, Il4
mWAT	mWAT.Myeloid cells_Dendritic cells	Myeloid cells_Dendritic cells	Flt3
mWAT	mWAT.Myeloid cells_Macrophages	Myeloid cells_Macrophages	C1qb, C1qc
mWAT	mWAT.Myeloid cells_Mast cells	Myeloid cells_Mast cells	Cpa3, Il4
mWAT	mWAT.Myeloid cells_Monocytes	Myeloid cells_Monocytes	F10, F7
mWAT	mWAT.Myeloid cells_Neutrophils	Myeloid cells_Neutrophils	S100a9, Csf3r
mWAT	mWAT.Pancreatic acinar cells	Pancreatic acinar cells	Amy2b
mWAT	mWAT.Pancreatic ductal cells	Pancreatic ductal cells	Slc5a1, Sox9
mWAT	mWAT.Pericytes	Pericytes	Rgs5, Fhl5
mWAT	mWAT.Smooth muscle cells	Smooth muscle cells	Myh11, Myocd
mWAT	mWAT.Vascular endothelial cells	Vascular endothelial cells	Flt1, Kdr
